# Genetic mapping of a bioethanol yeast strain reveals new targets for aldehyde- and thermotolerance

**DOI:** 10.1101/2021.11.23.469769

**Authors:** Fellipe da Silveira Bezerra de Mello, Alessandro Luis Venega Coradini, Marcelo Falsarella Carazzolle, Carla Maneira da Silva, Monique Furlan, Gonçalo Amarante Guimarães Pereira, Gleidson Silva Teixeira

## Abstract

Current technology that enables bioethanol production from agricultural biomass imposes harsh conditions for *Saccharomyces cerevisiae*’s metabolism. In this work, the genetic architecture of industrial bioethanol yeast strain SA-1 was evaluated. SA-1 segregant FMY097 was previously described as highly aldehyde resistant and here also as thermotolerant: two important traits for the second-generation industry. A Quantitative Trait Loci (QTL) mapping of 5-hydroxymethylfurfural (HMF) -resistant segregants of hybrid FMY097/BY4742 disclosed a region in chromosome II bearing alleles with uncommon non-synonymous (NS) single nucleotide polymorphisms (SNPs) in FMY097: *MIX23, PKC1, SEA4,* and *SRO77*. Allele swap to susceptible laboratory strain BY4742 revealed that *SEA4*^FMY097^ enhances robustness towards HMF, but the industrial fitness could not be fully recovered. The genetic network arising from the causative genes in the QTL window suggests that intracellular signaling TOR (Target of Rapamycin) and CWI (Cell Wall Integrity) pathways are regulators of this phenotype in FMY097. Because the QTL mapping did not result in one major allelic contribution to the evaluated trait, a background effect in FMY097’s HMF resistance is expected. Quantification of NADPH - cofactor implied in endogenous aldehyde detoxification reactions - supports the former hypothesis, given its high availability in FMY097. Regarding thermotolerance, *SEA4*^FMY097^ grants BY4742 ability to grow in temperatures as high as 38 °C in liquid, while allele *PKC1*^FMY097^ allows growth up to 40 °C in solid medium. Both *SEA4*^FMY097^ and *PKC1*^FMY097^ encode rare NS SNPs, not found in other >1,013 *S. cerevisiae*. Altogether, these findings point towards crucial membrane and stress mediators for yeast robustness.

**KEY POINTS:**

- QTL mapping of the HMF-resistant strain FMY097 reveals a region enriched with SNPs in Chr II
- *SEA4*^FMY097^ has rare non-synonymous mutations and improves cell growth at 10 mM HMF and 38°C
- *PKC1*^FMY097^ has rare non-synonymous mutations and improves cell growth at 40 °C in solid media
