## Supplementary Tables for "Genetic mapping of a bioethanol yeast strain reveals new targets for aldehyde- and thermotolerance"

### Sheet: Table S1
Table S1: Primers used in this study
Label	Sequence 5'-3'	Description
sgRNA_PKC1_F	GATCGGAATCTATGAGGAATACGG	dsOligo hibridization for PKC1 sgRNA cloning in pGS
sgRNA_PKC1_R	AAACCCGTATTCCTCATAGATTCC
sgRNA_MIX23_F	GATCGACGAAGGTGACAGAGTGGG	dsOligo hibridization for MIX23 sgRNA cloning in pGS
sgRNA_MIX23_R	AAACCCCACTCTGTCACCTTCGTC
sgRNA_SEA4_F	GATCATATAAGGAACACATGGAGG	dsOligo hibridization for SEA4 sgRNA cloning in pGS
sgRNA_SEA4_R	AAACCCTCCATGTGTTCCTTATAT
sgRNA_SRO77_F	GATCCTGCCACCAGAAATATTAGA	dsOligo hibridization for SRO77 sgRNA cloning in pGS
sgRNA_SRO77_R	AAACTCTAATATTTCTGGTGGCAG
higro_PKC1_F	GTAAGTATAGTATCACACATATAGGGAGCAGTTTACAGTCGCGCCAGATCTGTTTAGCTT	hphMX6 amplification with homology external to PKC1 ORF
higro_PKC1_R	TTTTATATAAAATTAAATAAATCATGGCATGACCTTTTCTGCCGATTCATTAATGCAGGT
higro_MIX23_F	AAGTGATATAATCTTTCAGCGGACTAGAAGAATAGGGCGTGCGCCAGATCTGTTTAGCTT	hphMX6 amplification with homology external to MIX23 ORF
higro_MIX23_R	GCCGATTCATTAATGCAGGTTAACCTGGCTTATCGAAATTAATACGACTCACTATAGGGA
higro_SEA4_F	GAATAAAGAGAAGTTGCAAGATTTGGTTTATTGTACAATAGCGCCAGATCTGTTTAGCTT	hphMX6 amplification with homology external to SEA4 ORF
higro_SEA4_R	AGTCGTAAGTGCAGTATCACGAACGTATAGAAGAATAAACGCCGATTCATTAATGCAGGT
higro_SRO77_F	AAGGGCAACCTGATCGAATTTTATAAAAACTATTTATGGAGCGCCAGATCTGTTTAGCTT	hphMX6 amplification with homology external to SRO77 ORF
higro_SRO77_R	TTACAAAATTGTCAATTGAACAGATACAAAAATTTTATAAGCCGATTCATTAATGCAGGT
hphMX6_int_F	TGGCTGTGTAGAAGTACTCG	hphMX6 internal for cloning confirmation
PKC1_ext_F	AAACTGAAGTTGAACGAGTG	PKC1 external for cloning
PKC1_ext_R	CCGTATGTGCATATTTTCTT
PKC1_int_R	AACCTTTCTTCCGTAACATC	PKC1 internal for cloning confirmation
MIX23_ext_F	TCTGAGGATTCGGGTAAAAT	MIX23 external for cloning
MIX23_ext_R	TATAAAATTCGATCAGGTTG
MIX23_int_R	ATTTTAAGGCAAAACTGCGA	MIX23 internal for cloning confirmation
SEA4_ext_F	AGAGCTTCTCTCCGCAGCTA	SEA4 external for cloning
SEA4_ext_R	AATGCAATTATGTCAATAAA
SEA4_int_R	GAAGAAATAACGCTGACTAC	SEA4 internal for cloning confirmation
SRO77_ext_F	ATACCGTCTTTTTGTCTACG	SRO77 external for cloning
SRO77_ext_R	TGCCAGATGATTTGGATTTA
SRO77_int_R	CCTCAAGTGAATTCCTTACA	SRO77 internal for cloning confirmation

### Sheet: Table S2
Table S2: Analysis of SNPs in coding regions of FMY097 resulted from the QTL mapping
	SNPs in FMY097
Gene	Total	S	NS	Common NS	Uncommon NS
PAU9	0	-	-	-	-
MIX23	4	2	2	1	1
SRO77	19	9	10	5	5
PKC1	13	10	3	1	2
SEA4	6	4	2	1	1
RTG3	0	-	-	-	-
SFT2	1	1	0	0	0
ECM21	1	1	0	0	0
ATP1	4	4	0	0	0
BNA4	8	7	1	1	0
BRN1	10	6	4	4	0
S = Synonymous
NS = Non-synonymous
Common = SNP that appear in other S. cerevisiae strain
Uncommon = SNP unique to FMY097 in the analyzed population

### Sheet: Table S3
Table S3: Analysis of the prevalence of NS SNPs in FMY097 amongst other relevant S. cerevisiae
	MIX23		SRO77											PKC1			SEA4		BNA4	BRN1				PKC1			SEA4		BNA4	BRN1
Protein Mutation in FMY097	C114Y	A139E	N267S	H273Q	V485A	V693I	N711D	I779V	T804A	K809E	T840S		P900S	K92R	S328T	S623P	I443V	T990I	T155A	Y18H	Q226K	H453N	K669R	K92R	S328T	S623P	I443V	T990I	T155A	Y18H	Q226K	H453N	K669R
AA position	341	416	801	819	1454	2077	2131	2335	2410	2425	2519	2520	2698	275	983	1867	1327	2939	463	52	676	1357	2006	275	983	1867	1327	2939	463	52	676	1357	2006
FMY097	A	A	G	A	C	A	G	G	G	G	G	T	T	A	C	C	G	T	G	C	A	A	G	A	C	C	G	T	G	C	A	A	G
BY4742	G	C	A	C	T	G	A	A	A	A	C	A	C	G	G	T	A	C	A	T	C	C	A	G	G	T	A	C	A	T	C	C	A
S288c	G	C	A	C	T	G	A	A	A	A	C	A	C	G	G	T	A	C	A	T	C	C	A	G	G	T	A	C	A	T	C	C	A
X2180-1A	G	C	A	C	T	G	A	A	A	A	C	A	C	G	G	T	A	C	A	T	C	C	A	G	G	T	A	C	A	T	C	C	A
SEY6210	G	C	A	C	T	G	A	A	A	A	C	A	C	G	G	T	A	C	A	T	C	C	A	G	G	T	A	C	A	T	C	C	A
W303	G	C	A	C	T	G	A	A	A	A	C	A	C	G	G	T	A	C	A	T	C	C	A	G	G	T	A	C	A	T	C	C	A
JK9-3d	G	A	A	A	T	G	G	G	G	A	G	T	C	G	G	C	G	C	G	C	A	A	G	G	G	C	G	C	G	C	A	A	G
FL100	G	A	A	A	T	G	A	G	G	A	G	T	C	G	G	C	G	C	G	C	A	A	G	G	G	C	G	C	G	C	A	A	G
CEN.PK	G	C	A	C	T	G	A	A	A	A	C	A	C	G	G	T	A	C	A	T	C	C	A	G	G	T	A	C	A	T	C	C	A
D273-10B	G	A	A	A	T	G	G	G	G	A	G	T	C	G	G	C	G	C	G	C	A	A	G	G	G	C	G	C	G	C	A	A	G
Sigma1278b	G	C	A	C	T	G	A	A	A	A	C	A	C	G	G	T	A	C	G	C	C	A	A	G	G	T	A	C	G	C	C	A	A
RM11-1a	G	C	A	A	T	G	A	A	A	A	C	A	C	G	G	T	G	C	A	T	C	C	A	G	G	T	G	C	A	T	C	C	A
SK1	G	A	A	A	T	G	G	G	G	A	G	T	C	G	G	C	G	C	G	C	C	A	A	G	G	C	G	C	G	C	C	A	A
Y55	G	C	A	C	T	G	A	A	A	A	C	A	C	G	G	T	G	C	A	C	C	C	A	G	G	T	G	C	A	C	C	C	A

### Sheet: Table S4
Table S4: Gene ontology enrichment analysis for the genetic network arising from the interaction of PKC1, SEA4, MIX23, and SRO77
Enrichment FDR	nGenes	Pathway Genes	Fold Enrichment	Pathway	URL	Genes
1.17669e-10	7	19	101.316	Regulation of TOR signaling	http://amigo.geneontology.org/cgi-bin/amigo/term_details?term=GO:0032006	YGL100W YHL023C YOL138C YBL104C YDR128W YEL062W YJR138W
1.71644e-08	7	39	49.359	TOR signaling	http://amigo.geneontology.org/cgi-bin/amigo/term_details?term=GO:0031929	YHL023C YGL100W YOL138C YBL104C YDR128W YEL062W YJR138W
3.11599e-08	11	232	13.0388	Intracellular signal transduction	http://amigo.geneontology.org/cgi-bin/amigo/term_details?term=GO:0035556	YHL023C YJL095W YIL033C YBL105C YGL100W YJR138W YOL138C YBL104C YDR128W YEL062W YPR032W
3.11599e-08	8	78	28.2051	Regulation of intracellular signal transduction	http://amigo.geneontology.org/cgi-bin/amigo/term_details?term=GO:1902531	YIL033C YGL100W YHL023C YOL138C YBL104C YDR128W YJR138W YEL062W
9.86738e-08	6	30	55	Regulation of organelle assembly	http://amigo.geneontology.org/cgi-bin/amigo/term_details?term=GO:1902115	YBL105C YBR160W YEL062W YHL023C YIL033C YJR138W
9.96246e-08	5	14	98.2143	TORC1 signaling	http://amigo.geneontology.org/cgi-bin/amigo/term_details?term=GO:0038202	YHL023C YGL100W YBL104C YDR128W YOL138C
1.1856e-07	16	839	5.24434	Protein localization	http://amigo.geneontology.org/cgi-bin/amigo/term_details?term=GO:0008104	YBL106C YPR032W YBL037W YBR160W YBL104C YBR102C YDR128W YEL062W YGL100W YGR009C YHL023C YJR138W YOL138C YGR221C YIL033C YGL190C
1.99473e-07	6	36	45.8333	Positive regulation of cell communication	http://amigo.geneontology.org/cgi-bin/amigo/term_details?term=GO:0010647	YGL100W YOL138C YBL104C YDR128W YEL062W YHL023C
3.67841e-07	9	173	14.3064	Regulation of response to stimulus	http://amigo.geneontology.org/cgi-bin/amigo/term_details?term=GO:0048583	YIL033C YGL100W YHL023C YOL138C YBL104C YDR128W YJR138W YBR160W YEL062W
3.70147e-07	16	927	4.74649	Macromolecule localization	http://amigo.geneontology.org/cgi-bin/amigo/term_details?term=GO:0033036	YBL106C YPR032W YBL037W YBR160W YBL104C YBR102C YDR128W YEL062W YGL100W YGR009C YHL023C YJR138W YOL138C YGR221C YIL033C YGL190C
5.7151e-07	8	129	17.0543	Regulation of signal transduction	http://amigo.geneontology.org/cgi-bin/amigo/term_details?term=GO:0009966	YIL033C YGL100W YHL023C YOL138C YBL104C YDR128W YJR138W YEL062W
5.7151e-07	8	129	17.0543	Regulation of signaling	http://amigo.geneontology.org/cgi-bin/amigo/term_details?term=GO:0023051	YIL033C YGL100W YHL023C YOL138C YBL104C YDR128W YJR138W YEL062W
5.7151e-07	11	352	8.59375	Signaling	http://amigo.geneontology.org/cgi-bin/amigo/term_details?term=GO:0023052	YHL023C YJL095W YIL033C YBL105C YGL100W YJR138W YOL138C YBL104C YDR128W YEL062W YPR032W
5.7151e-07	6	47	35.1064	Positive regulation of response to stimulus	http://amigo.geneontology.org/cgi-bin/amigo/term_details?term=GO:0048584	YGL100W YOL138C YBL104C YDR128W YEL062W YHL023C
5.7151e-07	11	352	8.59375	Signal transduction	http://amigo.geneontology.org/cgi-bin/amigo/term_details?term=GO:0007165	YHL023C YJL095W YIL033C YBL105C YGL100W YJR138W YOL138C YBL104C YDR128W YEL062W YPR032W
6.4978e-07	8	135	16.2963	Regulation of cell communication	http://amigo.geneontology.org/cgi-bin/amigo/term_details?term=GO:0010646	YIL033C YGL100W YHL023C YOL138C YBL104C YDR128W YJR138W YEL062W
1.22502e-06	4	10	110	Positive regulation of TORC1 signaling	http://amigo.geneontology.org/cgi-bin/amigo/term_details?term=GO:1904263	YGL100W YBL104C YDR128W YOL138C
2.57107e-06	4	12	91.6667	Positive regulation of TOR signaling	http://amigo.geneontology.org/cgi-bin/amigo/term_details?term=GO:0032008	YGL100W YOL138C YBL104C YDR128W
2.57107e-06	4	12	91.6667	Regulation of TORC1 signaling	http://amigo.geneontology.org/cgi-bin/amigo/term_details?term=GO:1903432	YGL100W YBL104C YDR128W YOL138C
1.09806e-05	11	482	6.27593	Cell communication	http://amigo.geneontology.org/cgi-bin/amigo/term_details?term=GO:0007154	YHL023C YJL095W YJR138W YIL033C YBL105C YGL100W YOL138C YBL104C YDR128W YEL062W YPR032W
2.72908e-05	3	6	137.5	Negative regulation of TOR signaling	http://amigo.geneontology.org/cgi-bin/amigo/term_details?term=GO:0032007	YHL023C YEL062W YJR138W
2.72908e-05	17	1513	3.08989	Localization	http://amigo.geneontology.org/cgi-bin/amigo/term_details?term=GO:0051179	YBL106C YPR032W YBL037W YBR102C YGL100W YBR160W YGR009C YBL104C YDR128W YEL062W YHL023C YJR138W YOL138C YGR221C YIL033C YGL190C YLR206W
2.72908e-05	3	6	137.5	Regulation of autophagosome assembly	http://amigo.geneontology.org/cgi-bin/amigo/term_details?term=GO:2000785	YEL062W YHL023C YJR138W
3.51911e-05	12	682	4.83871	Protein transport	http://amigo.geneontology.org/cgi-bin/amigo/term_details?term=GO:0015031	YBL106C YPR032W YBL037W YBL104C YBR102C YDR128W YEL062W YGL100W YGR009C YHL023C YJR138W YOL138C
3.83326e-05	12	690	4.78261	Peptide transport	http://amigo.geneontology.org/cgi-bin/amigo/term_details?term=GO:0015833	YBL106C YPR032W YBL037W YBL104C YBR102C YDR128W YEL062W YGL100W YGR009C YHL023C YJR138W YOL138C
3.9174e-05	4	24	45.8333	Regulation of vacuole organization	http://amigo.geneontology.org/cgi-bin/amigo/term_details?term=GO:0044088	YGR254W YEL062W YHL023C YJR138W
4.10187e-05	12	704	4.6875	Amide transport	http://amigo.geneontology.org/cgi-bin/amigo/term_details?term=GO:0042886	YBL106C YPR032W YBL037W YBL104C YBR102C YDR128W YEL062W YGL100W YGR009C YHL023C YJR138W YOL138C
4.10187e-05	12	703	4.69417	Establishment of protein localization	http://amigo.geneontology.org/cgi-bin/amigo/term_details?term=GO:0045184	YBL106C YPR032W YBL037W YBL104C YBR102C YDR128W YEL062W YGL100W YGR009C YHL023C YJR138W YOL138C
4.10187e-05	5	58	23.7069	Negative regulation of response to stimulus	http://amigo.geneontology.org/cgi-bin/amigo/term_details?term=GO:0048585	YIL033C YHL023C YJR138W YBR160W YEL062W
4.10187e-05	4	25	44	Positive regulation of intracellular signal transduction	http://amigo.geneontology.org/cgi-bin/amigo/term_details?term=GO:1902533	YGL100W YOL138C YBL104C YDR128W
